# The Impact of Germ Layer Origin on the Ageing Transcriptome

**DOI:** 10.64898/2026.11.20.768114

**Authors:** Tamsin Ederies, João Pedro de Magalhães

## Abstract

Ageing is accompanied by widespread changes in gene expression, yet whether these changes share any common organisation across groups of tissues remains unclear. Adult tissues arise from three embryonic germ layers (ectoderm, mesoderm and endoderm), so shared developmental lineage could influence how tissues age. Using bulk RNA-seq data from 24 GTEx tissues, we estimated age effects in each tissue with limma-voom and combined them within each germ layer by random-effects meta-analysis. Endoderm had the most significant age-associated genes (4,805), followed by mesoderm (4,520) and ectoderm (1,744), but this order reversed for genes with consistent effects across tissues of the same germ layer. These consistent genes were largely germ layer specific, although mesoderm and endoderm shared more than expected by chance. Ageing profiles were significantly more similar between tissues from the same germ layer than between tissues from different germ layers. Germ layer origin also explained 13.6% of the variation in tissue ageing profiles. Co-expression networks of ageing were organised differently in each germ layer, and 43% of enriched biological processes were specific to one germ layer. However, after grouping related processes, most functional themes were shared by all three, and genes shared between modules of different germ layers were enriched mainly for immune processes. Together, these results indicate that germ layer origin leaves a small but detectable imprint on transcriptomic ageing. However, tissue-specific and shared immune programmes are also prominent.
