## Supplementary Tables for "The Impact of Germ Layer Origin on the Ageing Transcriptome"

### Sheet: README
Supplementary information: The Impact of Germ Layer Origin on the Ageing Transcriptome
Sheet	Item	Legend
S1	Supplementary Table S1. Tissue assignments and sample sizes.	All 32 GTEx v8 projects available through recount3, with the germ layer assigned in the main analysis. Germ-layer labels give the dominant developmental origin of the principal parenchymal or functional compartment, not the origin of every cell type in a bulk sample. Samples (n) is the number of samples in the cleaned recount3 metadata for each tissue, all of which had complete age, sex and tissu…
S2	Supplementary Table S2. Developmental ontology tree used for the developmental distance (Mantel) analysis.	The 24 included tissues placed in a relative developmental ontology (root → germ layer → sub-branch → tissue) with equal branch lengths at every split, so that pairwise cophenetic distances represent ordinal developmental relatedness rather than developmental time. Pituitary, colon and nerve were placed in revised sub-branches. The resulting developmental-distance matrix was compared with the tis…
S3	Supplementary Table S3. Overlap of low-heterogeneity age-associated genes between germ layers.	Low-heterogeneity age-associated genes are genes with FDR < 0.05 and I² ≤ 25% in the random-effects meta-analysis of each germ layer (ectoderm 1,035, mesoderm 456, endoderm 409 genes). For each pair of germ layers, overlap was tested with a two-sided Fisher's exact test against a background of 19,297 genes tested in the germ-layer meta-analyses. Expected overlap = (genes in first layer × genes in…
S4	Supplementary Table S4. Overlap of low-heterogeneity age-associated genes between germ layers, split by direction of change.	As Table S3, but with each germ layer's low-heterogeneity genes split by the sign of the pooled age effect (log2FC per decade > 0, upregulated with age; < 0, downregulated with age). Overlap counts genes changing in the same direction in both layers. Two-sided Fisher's exact tests with the same background of 19,297 genes; FDR: Benjamini–Hochberg across the three pairs within each direction.
S5a	Supplementary Table S5a. Overlap of low-heterogeneity age-associated genes with the GenAge and CellAge databases.	Overlap of each germ layer's low-heterogeneity age-associated genes with GenAge human genes (Tacutu et al. 2018) and CellAge senescence genes (Avelar et al. 2020). Genes were matched by Entrez ID. The universe is all genes tested in that germ layer's meta-analysis that mapped to an Entrez ID. Two-sided Fisher's exact tests; odds ratios below 1 indicate depletion. FDR is given within each germ lay…
S5b	Supplementary Table S5b. Overlap and direction concordance with the conserved ageing genes of Tyshkovskiy et al. (2026).	The 695 conserved ageing genes are those with adjusted P < 0.05 and the same direction of change in the mouse, rat, macaque and human multi-tissue ageing analyses of Tyshkovskiy et al. (2026). Gene symbols were matched after upper-casing (approximate one-to-one orthologue mapping). The universe is genes tested in the germ-layer meta-analysis and present in all four species' tables, so the conserv…
S6a / S6b / S6c	Supplementary Table S6. Baseline expression in young and old donors.	Design: young donors were aged 20–49 years and old donors 60–79 years; donors aged 50–59 were excluded. Within each tissue, young and old samples were matched on sub-site and sex, with one sample per donor within each sub-site and up to 100 samples per age group. Bladder, cervix uteri and fallopian tube were excluded because too few old samples remained after matching. The analysis included 21 ti…
Figure S1	Supplementary Figure 1. Hierarchical clustering of tissue ageing profiles.	Average-linkage hierarchical clustering of the 24 included tissues based on ageing-profile distance (1 − Spearman ρ) between tissue-level age effects (log2FC per decade from tissue-specific limma-voom models). Profiles use the 6,534 genes significant (FDR < 0.05) in a random-effects meta-analysis pooling all 24 tissues, so gene selection does not use germ-layer labels. Tissue labels are coloured …

### Sheet: S1
Supplementary Table S1. Tissue assignments and sample sizes.
Tissue	recount3 GTEx project	Germ layer assigned	Samples (n)	Included in analysis	Exclusion reason
Brain	GTEx_BRAIN	Ectoderm	2931	Yes
Nerve (tibial)	GTEx_NERVE	Ectoderm	659	Yes
Pituitary	GTEx_PITUITARY	Ectoderm	301	Yes
Salivary gland	GTEx_SALIVARY_GLAND	Ectoderm	178	Yes
Adipose tissue	GTEx_ADIPOSE_TISSUE	Mesoderm	1293	Yes
Blood	GTEx_BLOOD	Mesoderm	1048	Yes
Blood vessel	GTEx_BLOOD_VESSEL	Mesoderm	1398	Yes
Cervix uteri	GTEx_CERVIX_UTERI	Mesoderm	19	Yes
Fallopian tube	GTEx_FALLOPIAN_TUBE	Mesoderm	9	Yes
Heart	GTEx_HEART	Mesoderm	942	Yes
Kidney	GTEx_KIDNEY	Mesoderm	98	Yes
Muscle (skeletal)	GTEx_MUSCLE	Mesoderm	881	Yes
Spleen	GTEx_SPLEEN	Mesoderm	255	Yes
Uterus	GTEx_UTERUS	Mesoderm	159	Yes
Bladder	GTEx_BLADDER	Endoderm	21	Yes
Colon	GTEx_COLON	Endoderm	822	Yes
Esophagus	GTEx_ESOPHAGUS	Endoderm	1577	Yes
Liver	GTEx_LIVER	Endoderm	251	Yes
Lung	GTEx_LUNG	Endoderm	655	Yes
Pancreas	GTEx_PANCREAS	Endoderm	360	Yes
Prostate	GTEx_PROSTATE	Endoderm	263	Yes
Small intestine	GTEx_SMALL_INTESTINE	Endoderm	193	Yes
Stomach	GTEx_STOMACH	Endoderm	384	Yes
Thyroid	GTEx_THYROID	Endoderm	706	Yes
Breast	GTEx_BREAST	Ectoderm	482	No	Mixed origin: ectodermal mammary epithelium with substantial mesodermal adipose and stromal tissue.
Skin	GTEx_SKIN	Ectoderm	1940	No	Mixed origin: ectodermal epidermis with mesodermal dermis/hypodermis and neural crest-derived melanocytes.
Adrenal gland	GTEx_ADRENAL_GLAND	Mesoderm	274	No	Mixed origin: mesodermal cortex and neural crest-derived (ectodermal) medulla are sampled together.
Ovary	GTEx_OVARY	Mesoderm	195	No	Germline-containing tissue: oocyte/germline expression is not captured by a somatic germ-layer label.
Testis	GTEx_TESTIS	Mesoderm	410	No	Germline-containing tissue: bulk signal is strongly influenced by spermatogenic germ-cell programmes.
Vagina	GTEx_VAGINA	Mesoderm	173	No	Mixed origin: Müllerian (mesodermal) and urogenital sinus (endodermal) contributions.
Bone marrow	GTEx_BONE_MARROW	Not assigned	204	No	Missing metadata: no subject ID, sex or age; samples are a leukaemia cell line (K-562, CML), not donor tissue.
Unannotated samples (no GTEx tissue label)	GTEx_STUDY_NA	Not assigned	133	No	Missing metadata: no GTEx tissue annotation, so tissue identity and germ layer cannot be assigned.

### Sheet: S2
Supplementary Table S2. Developmental ontology tree used for the developmental distance (Mantel) analysis.
Tissue	Germ layer	Sub-branch	Notes
Brain	Ectoderm	Neuroectoderm	Neuroectoderm-derived central nervous system tissue.
Nerve (tibial)	Ectoderm	Neural crest	Tibial nerve Schwann cells and endoneurial fibroblasts derive from the neural crest rather than the neural tube, so nerve is placed in a neural crest sub-branch within ectoderm (neuroectoderm in the original tree).
Salivary gland	Ectoderm	Surface ectoderm	Placed in the surface ectoderm branch.
Pituitary	Ectoderm	Pituitary dual origin (oral ectoderm + neuroectoderm)	GTEx samples the entire gland. The anterior lobe (adenohypophysis, the larger part) derives from oral ectoderm (Rathke's pouch), whereas the posterior lobe (neurohypophysis) derives from neuroectoderm. The pituitary is therefore given its own dual-origin sub-branch within ectoderm rather than being grouped with brain.
Muscle (skeletal)	Mesoderm	Paraxial mesoderm	Placed in the paraxial mesoderm branch.
Cervix uteri	Mesoderm	Intermediate mesoderm	Placed in the intermediate mesoderm branch.
Fallopian tube	Mesoderm	Intermediate mesoderm	Placed in the intermediate mesoderm branch.
Kidney	Mesoderm	Intermediate mesoderm	Intermediate mesoderm-derived renal tissue.
Uterus	Mesoderm	Intermediate mesoderm	Placed in the intermediate mesoderm branch.
Adipose tissue	Mesoderm	Lateral plate mesoderm (cardiovascular/haematopoietic)	Placed in the lateral plate mesoderm / cardiovascular-haematopoietic branch.
Blood	Mesoderm	Lateral plate mesoderm (cardiovascular/haematopoietic)	Placed in the lateral plate mesoderm / cardiovascular-haematopoietic branch.
Blood vessel	Mesoderm	Lateral plate mesoderm (cardiovascular/haematopoietic)	Placed in the lateral plate mesoderm / cardiovascular-haematopoietic branch.
Heart	Mesoderm	Lateral plate mesoderm (cardiovascular/haematopoietic)	Placed in the lateral plate mesoderm / cardiovascular-haematopoietic branch.
Spleen	Mesoderm	Lateral plate mesoderm (cardiovascular/haematopoietic)	Placed in the lateral plate mesoderm / cardiovascular-haematopoietic branch.
Esophagus	Endoderm	Foregut endoderm	Foregut-derived gastrointestinal tissue.
Liver	Endoderm	Foregut endoderm	Foregut-derived glandular digestive tissue.
Lung	Endoderm	Foregut endoderm	Foregut-derived respiratory tissue.
Pancreas	Endoderm	Foregut endoderm	Foregut-derived glandular digestive tissue.
Stomach	Endoderm	Foregut endoderm	Foregut-derived gastrointestinal tissue.
Thyroid	Endoderm	Foregut endoderm	Endoderm-assigned glandular tissue.
Small intestine	Endoderm	Midgut endoderm	Midgut-derived intestinal tissue.
Colon	Endoderm	Midgut–hindgut boundary endoderm	The pooled GTEx colon tissue combines transverse (n = 433) and sigmoid (n = 389) colon. The midgut–hindgut boundary falls within the transverse colon and the sigmoid colon is hindgut, so the tissue spans the boundary and is given its own sub-branch within endoderm.
Bladder	Endoderm	Hindgut/urogenital sinus endoderm	Mixed-origin tissue assigned by dominant epithelial/endodermal component.
Prostate	Endoderm	Hindgut/urogenital sinus endoderm	Placed with hindgut / urogenital sinus derivatives.

### Sheet: S3
Supplementary Table S3. Overlap of low-heterogeneity age-associated genes between germ layers.
Germ layer pair	Low-heterogeneity genes, first layer (n)	Low-heterogeneity genes, second layer (n)	Observed overlap (genes)	Expected overlap (genes)	Odds ratio	p	FDR (BH)
Ectoderm–Mesoderm	1035	456	26	24.5	1.07	0.752	1
Ectoderm–Endoderm	1035	409	22	21.9	1	1	1
Mesoderm–Endoderm	456	409	29	9.66	3.3	1.62e-07	4.86e-07

### Sheet: S4
Supplementary Table S4. Overlap of low-heterogeneity age-associated genes between germ layers, split by direction of change.
Direction	Germ layer pair	Genes in this direction, first layer (n)	Genes in this direction, second layer (n)	Observed overlap (genes)	Expected overlap (genes)	Odds ratio	p	FDR (BH, within direction)
Upregulated with age in both layers	Ectoderm–Mesoderm	566	322	14	9.44	1.52	0.132	0.132
Upregulated with age in both layers	Ectoderm–Endoderm	566	270	14	7.92	1.83	0.042	0.063
Upregulated with age in both layers	Mesoderm–Endoderm	322	270	25	4.51	6.43	4.5e-12	1.35e-11
Downregulated with age in both layers	Ectoderm–Mesoderm	469	134	11	3.26	3.65	0.000437	0.00131
Downregulated with age in both layers	Ectoderm–Endoderm	469	139	4	3.38	1.19	0.583	0.583
Downregulated with age in both layers	Mesoderm–Endoderm	134	139	3	0.965	3.2	0.0727	0.109

### Sheet: S5a
Supplementary Table S5a. Overlap of low-heterogeneity age-associated genes with the GenAge and CellAge databases.
Germ layer	Database	Low-heterogeneity genes mapped to Entrez (n)	Gene universe (n)	Database genes in universe (n)	Overlapping genes (n)	Low-heterogeneity genes in database (%)	Odds ratio	p	FDR (BH, within germ layer)	FDR (BH, all 12 tests)
Ectoderm	GenAge (human)	1003	18554	305	23	2.29	1.44	0.0971	0.291	0.146
Ectoderm	CellAge	1003	18554	862	49	4.89	1.06	0.7	0.7	0.763
Ectoderm	GenAge or CellAge	1003	18554	1055	62	6.18	1.1	0.483	0.7	0.58
Mesoderm	GenAge (human)	440	18606	305	2	0.455	0.269	0.0534	0.0534	0.0916
Mesoderm	CellAge	440	18606	862	6	1.36	0.28	0.000308	0.000463	0.00185
Mesoderm	GenAge or CellAge	440	18606	1055	7	1.59	0.264	2.43e-05	7.3e-05	0.000292
Endoderm	GenAge (human)	400	18591	305	3	0.75	0.448	0.227	0.227	0.303
Endoderm	CellAge	400	18591	862	10	2.5	0.522	0.04	0.06	0.08
Endoderm	GenAge or CellAge	400	18591	1055	11	2.75	0.464	0.00831	0.0249	0.0332
All germ layers (union)	GenAge (human)	1769	18723	305	28	1.58	0.968	1	1	1
All germ layers (union)	CellAge	1769	18723	862	64	3.62	0.76	0.0369	0.0553	0.08
All germ layers (union)	GenAge or CellAge	1769	18723	1055	79	4.47	0.765	0.0261	0.0553	0.0784

### Sheet: S5b
Supplementary Table S5b. Overlap and direction concordance with the conserved ageing genes of Tyshkovskiy et al. (2026).
Germ layer	Gene set	Age-associated genes in universe (n)	Conserved genes in universe (n)	Gene universe (n)	Observed overlap (genes)	Expected overlap (genes)	Odds ratio	Enrichment p (one-sided Fisher)	Enrichment FDR (BH)	Direction-concordant genes (n)	Direction-concordant (%)	Concordance p (one-sided binomial)
Ectoderm	Low-heterogeneity (FDR < 0.05 and I² ≤ 25%)	456	681	7572	35	41	0.83	0.865	0.934	23	65.7	0.0448
Ectoderm	All age-associated (FDR < 0.05)	785	681	7572	69	70.6	0.97	0.604	0.934	44	63.8	0.0147
Mesoderm	Low-heterogeneity (FDR < 0.05 and I² ≤ 25%)	81	681	7572	7	7.3	0.96	0.601	0.934	4	57.1	0.5
Mesoderm	All age-associated (FDR < 0.05)	1882	681	7572	171	169	1.02	0.452	0.934	121	70.8	2.82e-08
Endoderm	Low-heterogeneity (FDR < 0.05 and I² ≤ 25%)	79	681	7572	4	7.1	0.54	0.934	0.934	3	75	0.312
Endoderm	All age-associated (FDR < 0.05)	2025	681	7572	170	182	0.9	0.874	0.934	99	58.2	0.019

### Sheet: S6a
Supplementary Table S6a. Germ-layer structure of baseline expression in young and old donors.
Gene set / centring	Statistic	Young (20–49 y)	Young p	Old (60–79 y)	Old p	Change (old − young)	Change 95% CI, lower (bootstrap)	Change 95% CI, upper (bootstrap)	Change p (age-label permutation)
Union of genes, centred (primary)	PERMANOVA R² (germ layer)	0.184	0.011	0.179	0.0131	-0.00509	-0.0134	0.00339	0.29
Union of genes, centred (primary)	Dispersion homogeneity (betadisper)		0.704		0.712
Union of genes, centred (primary)	Mean within-germ-layer distance (1 − Spearman ρ)	0.957		0.958		0.00166	-0.00386	0.00708	0.596
Union of genes, centred (primary)	Mean between-germ-layer distance (1 − Spearman ρ)	1.03		1.03		-0.00344	-0.00653	-0.000699	0.037
Union of genes, centred (primary)	Within minus between distance	-0.0771	0.0111	-0.072	0.0113	0.0051	-0.00228	0.0128	0.258
Union of genes, centred (primary)	Mantel r, revised developmental tree (Table S2)	0.166	0.02	0.155	0.0247	-0.0109	-0.0289	0.00544	0.284
Union of genes, centred (primary)	Mantel r, original developmental tree	0.177	0.0163	0.164	0.0205	-0.0128	-0.0311	0.00424	0.229
Union of genes, centred (primary)	Mean tissue–tissue distance (1 − Spearman ρ)	1.01		1.01		-0.00174	-0.00306	-0.000289	0.022
Intersection of genes, centred	PERMANOVA R² (germ layer)	0.184	0.0123	0.178	0.0155	-0.006	-0.0145	0.00286	0.223
Intersection of genes, centred	Dispersion homogeneity (betadisper)		0.656		0.658
Intersection of genes, centred	Mean within-germ-layer distance (1 − Spearman ρ)	0.962		0.965		0.00249	-0.00333	0.00817	0.443
Intersection of genes, centred	Mean between-germ-layer distance (1 − Spearman ρ)	1.04		1.03		-0.00379	-0.00701	-0.000898	0.023
Intersection of genes, centred	Within minus between distance	-0.0763	0.0127	-0.07	0.014	0.00627	-0.00154	0.014	0.185
Intersection of genes, centred	Mantel r, revised developmental tree (Table S2)	0.16	0.0233	0.144	0.0327	-0.0158	-0.031	0.00308	0.104
Intersection of genes, centred	Mantel r, original developmental tree	0.171	0.0188	0.153	0.0267	-0.0176	-0.0334	0.00145	0.085
Intersection of genes, centred	Mean tissue–tissue distance (1 − Spearman ρ)	1.01		1.01		-0.0017	-0.00305	-0.000161	0.028
Union of genes, uncentred	PERMANOVA R² (germ layer)	0.204	0.0142	0.199	0.0154	-0.00486	-0.0145	0.0049	0.405
Union of genes, uncentred	Dispersion homogeneity (betadisper)		0.335		0.442
Union of genes, uncentred	Mean within-germ-layer distance (1 − Spearman ρ)	0.111		0.112		0.000491	-0.00214	0.00336	0.741
Union of genes, uncentred	Mean between-germ-layer distance (1 − Spearman ρ)	0.129		0.127		-0.00163	-0.00442	0.0014	0.303
Union of genes, uncentred	Within minus between distance	-0.0175	0.0206	-0.0154	0.0373	0.00212	0.000592	0.00352	0.006
Union of genes, uncentred	Mantel r, revised developmental tree (Table S2)	0.146	0.0347	0.12	0.0628	-0.0261	-0.0377	-0.00983	0.001
Union of genes, uncentred	Mantel r, original developmental tree	0.144	0.0283	0.118	0.0541	-0.0267	-0.0385	-0.0112	0.001
Union of genes, uncentred	Mean tissue–tissue distance (1 − Spearman ρ)	0.123		0.122		-0.000926	-0.00367	0.00191	0.52

### Sheet: S6b
Supplementary Table S6b. Per-tissue changes in baseline expression between young and old donors.
Tissue	Germ layer	Young samples (n)	Old samples (n)	Profile shift: observed RMS change (log2 CPM)	Profile shift: null mean RMS change (log2 CPM)	Profile shift: observed/null ratio	Profile shift: noise-corrected (log2 CPM)	Profile shift p	Profile shift FDR (BH)	Own-layer movement: change in own minus other-layer distance (old − young)	Own-layer movement 95% CI, lower	Own-layer movement 95% CI, upper	Own-layer movement p	Own-layer movement FDR (BH)	Own-layer movement direction	Dispersion: median RMS deviation, young (log2 CPM)	Dispersion: median RMS deviation, old (log2 CPM)	Dispersion change, log2(old/young)	Dispersion p (Wilcoxon)	Dispersion FDR (BH)
Brain	Ectoderm	100	100	0.228	0.173	1.31	0.147	0.001	0.00175	0.0217	-0.000673	0.0418	0.044	0.433	Drifts away from own germ layer	1.14	1.12	-0.0258	0.334	0.501
Nerve (tibial)	Ectoderm	100	100	0.258	0.168	1.54	0.196	0.0005	0.00105	-0.0207	-0.0485	0.00338	0.131	0.433	Drifts towards own germ layer	1.16	1.13	-0.0408	0.093	0.279
Pituitary	Ectoderm	42	42	0.312	0.261	1.2	0.17	0.0505	0.0558	0.0248	-0.00742	0.0532	0.132	0.433	Drifts away from own germ layer	1.09	1.09	-0.00461	0.395	0.518
Salivary gland	Ectoderm	58	58	0.439	0.247	1.78	0.362	0.0005	0.00105	-0.00436	-0.0349	0.0211	0.78	0.812	Drifts towards own germ layer	1.23	1.22	-0.00384	0.388	0.518
Adipose tissue	Mesoderm	100	100	0.279	0.187	1.49	0.206	0.0005	0.00105	0.0176	-0.0073	0.0387	0.154	0.433	Drifts away from own germ layer	1.3	1.25	-0.0555	0.000524	0.011
Blood	Mesoderm	100	100	0.428	0.269	1.59	0.331	0.0015	0.00225	0.00793	-0.00883	0.0225	0.345	0.579	Drifts away from own germ layer	1.74	1.81	0.056	0.0505	0.253
Blood vessel	Mesoderm	100	100	0.309	0.195	1.58	0.239	0.0005	0.00105	0.0078	-0.0139	0.0281	0.494	0.624	Drifts away from own germ layer	1.34	1.32	-0.0158	0.307	0.495
Heart	Mesoderm	100	100	0.238	0.207	1.15	0.116	0.0205	0.0239	0.0153	-0.00386	0.0347	0.116	0.433	Drifts away from own germ layer	1.35	1.37	0.0233	0.0704	0.253
Kidney	Mesoderm	20	20	0.44	0.406	1.09	0.169	0.134	0.14	0.0132	-0.0126	0.0396	0.358	0.579	Drifts away from own germ layer	1.16	1.15	-0.0119	0.738	0.816
Muscle (skeletal)	Mesoderm	100	100	0.309	0.215	1.44	0.222	0.0005	0.00105	0.0228	0.00347	0.041	0.0215	0.433	Drifts away from own germ layer	1.48	1.46	-0.0213	0.0525	0.253
Spleen	Mesoderm	58	58	0.267	0.217	1.23	0.155	0.0005	0.00105	-0.00993	-0.0257	0.00694	0.274	0.566	Drifts towards own germ layer	1.13	1.16	0.0333	0.963	0.963
Uterus	Mesoderm	32	32	0.557	0.322	1.73	0.454	0.0005	0.00105	0.00454	-0.0381	0.0428	0.812	0.812	Drifts away from own germ layer	1.26	1.2	-0.0752	0.0316	0.253
Colon	Endoderm	100	100	0.321	0.192	1.67	0.256	0.001	0.00175	0.0466	-0.00793	0.101	0.127	0.433	Drifts away from own germ layer	1.28	1.27	-0.0176	0.159	0.334
Esophagus	Endoderm	100	100	0.22	0.187	1.18	0.116	0.013	0.0171	-0.00944	-0.0354	0.015	0.505	0.624	Drifts towards own germ layer	1.23	1.23	0.000482	0.925	0.963
Liver	Endoderm	63	63	0.343	0.266	1.29	0.216	0.0015	0.00225	-0.0133	-0.0312	0.00542	0.165	0.433	Drifts towards own germ layer	1.43	1.41	-0.0236	0.196	0.374
Lung	Endoderm	100	100	0.213	0.18	1.19	0.114	0.0205	0.0239	0.0126	-0.00644	0.0321	0.198	0.462	Drifts away from own germ layer	1.2	1.25	0.0497	0.137	0.32
Pancreas	Endoderm	91	91	0.267	0.202	1.32	0.174	0.0005	0.00105	-0.00873	-0.0242	0.00664	0.296	0.566	Drifts towards own germ layer	1.32	1.3	-0.0264	0.258	0.451
Prostate	Endoderm	83	83	0.342	0.201	1.7	0.275	0.0005	0.00105	-0.00291	-0.027	0.0232	0.806	0.812	Drifts towards own germ layer	1.2	1.24	0.0377	0.467	0.577
Small intestine	Endoderm	46	46	0.397	0.269	1.48	0.289	0.009	0.0126	-0.00832	-0.0346	0.0206	0.575	0.671	Drifts towards own germ layer	1.19	1.21	0.0191	0.633	0.738
Stomach	Endoderm	89	89	0.228	0.218	1.05	0.0554	0.276	0.276	-0.00688	-0.0259	0.00998	0.443	0.62	Drifts towards own germ layer	1.4	1.35	-0.0468	0.125	0.32
Thyroid	Endoderm	100	100	0.244	0.173	1.41	0.172	0.0005	0.00105	0.00589	-0.00796	0.0192	0.407	0.61	Drifts away from own germ layer	1.19	1.16	-0.0253	0.0723	0.253

### Sheet: S6c
Supplementary Table S6c. Tissue pairs whose baseline-expression distance changed between young and old donors (FDR < 0.05; 20 of 210 pairs).
Tissue 1	Tissue 2	Germ layer 1	Germ layer 2	Same germ layer	Distance, young (1 − Spearman ρ)	Distance, old (1 − Spearman ρ)	Change (old − young)	Change 95% CI, lower (bootstrap)	Change 95% CI, upper (bootstrap)	p (two-sided permutation)	FDR (BH, all 210 pairs)
Adipose tissue	Prostate	Mesoderm	Endoderm	No	1.21	1.1	-0.111	-0.166	-0.0564	0.001	0.0162
Salivary gland	Adipose tissue	Ectoderm	Mesoderm	No	1.08	0.97	-0.108	-0.15	-0.0646	0.001	0.0162
Lung	Prostate	Endoderm	Endoderm	Yes	1.05	0.948	-0.099	-0.144	-0.0476	0.001	0.0162
Salivary gland	Pancreas	Ectoderm	Endoderm	No	0.792	0.886	0.0942	0.0542	0.136	0.001	0.0162
Colon	Lung	Endoderm	Endoderm	Yes	1.02	1.11	0.0894	0.0342	0.145	0.001	0.0162
Salivary gland	Liver	Ectoderm	Endoderm	No	1.01	1.08	0.0736	0.0409	0.11	0.001	0.0162
Blood vessel	Lung	Mesoderm	Endoderm	No	1.01	0.941	-0.0716	-0.113	-0.0337	0.001	0.0162
Blood vessel	Muscle (skeletal)	Mesoderm	Mesoderm	Yes	0.7	0.768	0.0685	0.0415	0.0945	0.001	0.0162
Adipose tissue	Liver	Mesoderm	Endoderm	No	1.07	1.13	0.0627	0.0264	0.0972	0.001	0.0162
Nerve (tibial)	Spleen	Ectoderm	Mesoderm	No	1.15	1.09	-0.055	-0.0825	-0.0269	0.001	0.0162
Brain	Liver	Ectoderm	Endoderm	No	1.23	1.2	-0.03	-0.0462	-0.0137	0.001	0.0162
Brain	Pancreas	Ectoderm	Endoderm	No	1.05	1.02	-0.0285	-0.044	-0.0128	0.001	0.0162
Brain	Spleen	Ectoderm	Mesoderm	No	1.23	1.2	-0.0248	-0.0379	-0.0104	0.001	0.0162
Nerve (tibial)	Salivary gland	Ectoderm	Ectoderm	Yes	1.07	0.993	-0.0805	-0.122	-0.0448	0.002	0.03
Muscle (skeletal)	Colon	Mesoderm	Endoderm	No	1.07	0.958	-0.107	-0.172	-0.0439	0.003	0.035
Heart	Colon	Mesoderm	Endoderm	No	0.944	0.847	-0.0969	-0.162	-0.0332	0.003	0.035
Blood vessel	Spleen	Mesoderm	Mesoderm	Yes	1.23	1.18	-0.0492	-0.0797	-0.019	0.003	0.035
Liver	Lung	Endoderm	Endoderm	Yes	1.09	1.13	0.0469	0.0175	0.0765	0.003	0.035
Salivary gland	Blood	Ectoderm	Mesoderm	No	1.08	1.15	0.0679	0.0232	0.114	0.004	0.042
Muscle (skeletal)	Small intestine	Mesoderm	Endoderm	No	1.35	1.3	-0.0584	-0.0952	-0.0204	0.004	0.042
